# Genomic bases of short-term evolution in the wild revealed by long-term monitoring and population-scale sequencing

**DOI:** 10.1101/2025.10.01.679793

**Authors:** Tristan Cumer, Alexandros Topaloudis, Eleonore Lavanchy, Anne-Lyse Ducrest, Sonia Sarmiento Cabello, Anna Hewett, Paolo Becciu, Céline Simon, Bettina Almasi, Alexandre Roulin, Jérôme Goudet

**Affiliations:** Department of Ecology and Evolution, University of Lausanne, CH 1015, Lausanne, Switzerland; Swiss Institute of Bioinformatics, Lausanne 1011, Switzerland; Swiss Ornithological Institute, Seerose 1, Sempach, CH 6204, Switzerland

## Abstract

Understanding how wild populations adapt to rapid environmental change requires linking phenotypic evolution to its genomic basis over contemporary timescales. This remains challenging because genetic and environmental effects are often intertwined. Here, we leverage a 30-year study of Swiss barn owls (Tyto alba) to explore this process. During this period, owls have evolved darker plumage and increased spottiness, two melanin-based traits associated with fitness. Whole-genome sequencing of 3,102 individuals reveals that these traits are largely controlled by few loci of major effect with partially overlapping architectures. Temporal allele frequency analyses show subtle but consistent shifts at these loci. Simulations indicate that genetic drift alone cannot explain these changes, whereas models incorporating selection do. Our findings demonstrate that selection on a small number of loci can drive rapid phenotypic evolution in the wild. This work underscores the adaptive potential of natural populations and the value of long-term genomic monitoring under accelerating climate change.
