## Supplementary material for "Genomic bases of short-term evolution in the wild revealed by long-term monitoring and population-scale sequencing": TableS1_S3_lmerModelChoice.xlsx

### Sheet: TableSXXX_Colour_lmerModelChoic
Model	Nb Params	AIC	ŒîAIC	BIC	logLik	Deviance	Chisq	DoF	P-value
y ~ 1 + (1 | YearFirstObs)	3	29917.8	NA	29938.6	-14955.9	29911.8	NA	NA	NA
y ~ HatchYear + (1 | YearFirstObs)	4	29872.8	35.9852	29900.6	-14932.4	29864.8	47.0108	1	7.05978311071707e-12
y ~ HatchYear + Sex + (1 | YearFirstObs)	5	28485.7	1382.7	28520.5	-14237.9	28475.7	1389.04	1	5.06355626264958e-304
y ~ HatchYear + Stage + Sex + (1 | YearFirstObs)	6	28335.6	144.61	28377.3	-14161.8	28323.6	152.098	1	6.03219206394305e-35
y ~ HatchYear + Stage + Sex + BornIn/Out (1 | YearFirstObs)	7	28337.6	5.45669	28386.2	-14161.8	28323.6	0.0485444	1	0.825616

### Sheet: TableSXXX_Spottiness_lmerModelC
Model	Nb Params	AIC	ŒîAIC	BIC	logLik	Deviance	Chisq	DoF	P-value
y ~ 1 + (1 | YearFirstObs)	3	25409.3	NA	25429.6	-12701.6	25403.3	NA	NA	NA
y ~ HatchYear + (1 | YearFirstObs)	4	25371.9	27.8749	25399.1	-12682	25363.9	39.3397	1	3.56124157399376e-10
y ~ HatchYear + Sex + (1 | YearFirstObs)	5	24878.3	488.91	24912.3	-12434.2	24868.3	495.582	1	8.69487967295387e-110
y ~ HatchYear + Stage + Sex + (1 | YearFirstObs)	6	24846.6	27.3766	24887.3	-12417.3	24834.6	33.7751	1	6.18660652220218e-09
y ~ HatchYear + Stage + Sex + BornIn/Out (1 | YearFirstObs)	7	24847.9	4.62624	24895.4	-12417	24833.9	0.65019	1	0.420045
